# Planar cell polarity signaling controls cell division symmetry to promote termination of adult tissue regeneration

**DOI:** 10.1101/2025.04.27.650884

**Authors:** Samantha J. Hack, Wendy S. Beane

**Affiliations:** Department of Biological Sciences, Western Michigan University, Kalamazoo, MI 49008, USA; Department of Cell and Molecular Biology, St. Jude Children’s Research Hospital, Memphis, TN 38105, USA

**Keywords:** Regeneration, planar cell polarity, growth termination, stem cells, proliferation, allometry

## Abstract

Tissue formation is coordinated by cell-intrinsic and cell-extrinsic signals across space and time, yet how self-limiting growth is controlled remains mysterious. Here, we leveraged the highly regenerative planarian *Schmidtea mediterranea* to identify molecular regulators of endogenous growth termination in adults, where unchecked growth can promote carcinogenesis. We identified the Planar Cell Polarity (PCP) pathway as a key regulator of body-wide regenerative growth through control of stem cell division symmetry. Following PCP pathway inhibition, widespread tissue hyperplasia occurred weeks after regeneration normally finishes. Importantly, this was due to progenitor expansion and depletion of adult *tspan-1^+^* pluripotent stem cells capable of whole-body regeneration. Using transcriptional analysis of regenerating animals over time, we identified that control of stem cell fate by changes in cell division symmetry is a potential growth termination mechanism. While symmetric divisions maintain the stem cell pool in adult planaria, upon PCP loss, the number of asymmetrically dividing cells increases, driving stem cell depletion and excessive tissue differentiation. Our data suggest that PCP signaling regulates stem cell maintenance and fate decisions during self-limiting growth.

**Summary Statement:** Here, we show that Planar Cell Polarity (PCP) signaling regulates stem cell division symmetry to control termination of adult tissue regeneration in planarians.
