## Supplemental Table 4 for "Planar cell polarity signaling controls cell division symmetry to promote termination of adult tissue regeneration"

### Sheet: Sheet1
Table S4: Sequences used for Riborprobes and RNAi
Gene Name	Accession #	Gene_ID	Transcript_ID	Length (bp)	Start of Gene Region	End of Gene Region
Venus-GFP	ACQ43955.1	N/A	N/A	500	5'-CGAGGGCGATGCCACCTACG	GCTGCTGCCCGACAACCACT-3'
vang-1	JN100094.1	SMESG000029281.1	dd_Smed_v6_9100_0_1	1932	5'-ATGGACGTGGAAAGCATCCATAGTG	CACGAATTCAGAAACGTCCGTGTAA-3'
rock	JN100093.1	SMESG000057753.1	dd_Smed_v6_2914_0_1	2682	5′-GCACCGGTTAAAAGTGAGGA	GGAATGCAACGACACAAAAA-3'
daam-1	JN100092.1	SMESG000040024.1	dd_Smed_v6_3928_0_1	1279	5'-TATTGTTGTACATTCCGGCGAAG	CTGTTCGGAGTTCTCAAAAACTG-3'
piwi-1	DQ186985.1	SMESG000036375.1	dd_Smed_v6_659_0_1	2403	5'-GATCCCAATTTAAGACCAAG	AACGCTTATTTTACTTGTAG-3'
prog-1	JX122762.1	SMESG000024707.1	dd_Smed_v6_332_0_1	651	5'-GTTTTAATTATATTTCTATT	AAAAAGGACAGAAAGTGTAA-3'
agat-1	KY348647.1	SMESG000051964.1	dd_Smed_v6_920_0_1	406	5'-TTGTTGCTAACCTGACTGAC	TGGATGGACACTTTAACTCC-3'
pc2	BK007043.1	SMESG000008070.1	dd_Smed_v6_1566_0_1	1950	5'-ATGAAGATTACATGGATCCT	CTAACAGATTTTCACAATAG-3'
gad	AB332029.1	N/A	N/A	608	5'-CTCGAGACATGGAATCCTCA	GTTTTGGATTTCGCGGCCGC-3'
tbh	JN400361.1	SMESG000005292.1	dd_Smed_v6_42610_0_1	514	5'-CTCGAGAAATTATGTCAAAA	AATTCAATTACCGCGGCCGC-3'
th	HM777014.1	SMESG000034472.1	dd_Smed_v6_16581_0_1	610	5'-CTCGAGACATTGAATCGAGG	GGTCTATTATCTGCGGCCGC-3'
inx-9	AY967558	N/A	N/A	842	5'-AGGGCNTGGGTTTTCCNCNT	TAAAACTGAAATTAATTTGA-3'
inx-10	AY068260.1	SMU15000918	N/A	600	5'-GCAATATTTGCAACATCATT	TTGTCAGGAACTGATCTTGA-3'
laminin	MK430164.1	N/A	N/A	3404	5'-GTGGCACTTTTCGGGGAAAT	GCCGCTACAGGGCGCGTCAG-3'
tspan-1	MG551539.1	SMESG000066703.1	dd_Smed_v6_17938_0_1	3465	5'-GTGGCACTTTTCGGGGAAAT	GCCGCTACAGGGCGCGTCAG-3'
